# Combination EZH2 inhibition and retinoic acid treatment promotes differentiation and apoptosis in rhabdomyosarcoma cells

**DOI:** 10.1101/2023.06.12.544568

**Authors:** Eleanor O’Brien, Carmen Tse, Ian Tracy, Ian Reddin, Joanna Selfe, Jane Gibson, William Tapper, Reuben J Pengelly, Jinhui Gao, Ewa Aladowicz, Gemma Petts, Khin Thway, Sergey Popov, Anna Kelsey, Timothy J Underwood, Janet Shipley, Zoë S Walters

**Affiliations:** Divisions of Molecular Pathology and Cancer Therapeutics, The Institute of Cancer Research, London, United Kingdom; Cancer Sciences, Faculty of Medicine, University of Southampton, Southampton, United Kingdom; Human Development & Health, Faculty of Medicine, University of Southampton, Southampton, United Kingdom; Pathology Department, Royal Marsden NHS Foundation Trust, London, UK; Cellular Pathology Department, Cardiff and Vale UHB, Cardiff, UK; Department of Pediatric Pathology, University of Manchester Foundation Trust, Manchester, UK

**Keywords:** Rhabdomyosarcoma, Differentiation Therapy, EZH2 inhibitors, All-trans retinoic acid, Pediatric Sarcoma

## Abstract

Rhabdomyosarcomas (RMS) are predominantly pediatric sarcomas thought to originate from muscle precursor cells due to impaired myogenic differentiation. Despite intensive treatment, 5-year survival for patients with advanced disease remains low (<30%), highlighting a need for novel therapies to improve outcomes. Differentiation therapeutics are agents that induce differentiation of cancer cells from malignant to benign. The histone methyltransferase, Enhancer of Zeste Homolog 2 (EZH2) suppresses normal skeletal muscle differentiation and is highly expressed in RMS tumors. We demonstrate combining EZH2 inhibition with the differentiating agent retinoic acid (RA) is more effective at reducing cell proliferation in RMS cell lines than single agents alone. In PAX3 -FOXO1 positive RMS cells this is due to an RA-driven induction of the interferon pathway resulting in apoptosis. In fusion negative RMS, combination therapy led to an EZH2i-driven upregulation of myogenic signaling resulting in differentiation. These results provide insight into the mechanism that drives the anti-cancer effect of the EZH2/RA single agent and combination treatment and indicate that the reduction of EZH2 activity combined with the induction of RA signalling represents a potential novel therapeutic strategy to treat both subtypes of RMS.

**Highlights:**

- EZH2 expression is upregulated fusion positive (FPRMS) and fusion negative (FNRMS) rhabdomyosarcomas
- EZH2 inhibition combined with retinoic acid treatment was investigated RMS cell models.
- Combination treatment reduced cell proliferation and tumor spheroid volume.
- Combination treatment in FPRMS resulted in apoptosis in FPRMS via interferon signaling.
- Conversely, combination treatment in fusion negative RMS resulted in myogenic differentiation.
