## Supplementary Table 1 for "Combination EZH2 inhibition and retinoic acid treatment promotes differentiation and apoptosis in rhabdomyosarcoma cells"

### Sheet: Ki67 Staining
Table S1A - Immunohistochemical staining for Ki67 in RH30 and RD RMS spheroids
	PROF Kelsey
Ki67	% positive	Intensity	Comment
RH30 DMSO	1	N/A
RH30 2.5µM ATRA	0.6	N/A
RH30 2.5µM GSK343	0.4	N/A
RH30 5µM GSK343	0.7	N/A
RH30 2.5µM A+G	80-90%	N/A
RH30 2.5µM A + 5µM G	0.5	N/A
RD DMSO	0.3	N/A
RD 2.5µM ATRA	0.15	N/A
RD 2.5µM GSK	0.4	N/A
RD 5µM GSK	0.3	N/A
RD 2.5µM ATRA+GSK343	0.2	N/A
RD 2.5µM ATRA + 5µM GSK343	0.1	N/A

### Sheet: H3K27me3 Staining
Table S1B - Immunohistochemical staining for H3K27me3 in RH30 and RD RMS spheroids
	PROF Kelsey
H3K27me3	% positive	Intensity	Comment
RH30 DMSO	0.9	N/A
RH30 2.5µM ATRA	0.8	N/A	thick section
RH30 2.5µM GSK343	0.1	N/A	weak staining
RH30 5µM GSK343	0.05	N/A	weak staining
RH30 2.5µM A+G	0.03	N/A	weak staining
RH30 2.5µM A + 5µM G	0.3	N/A	weak staining
RD DMSO	1	N/A
RD 2.5µM ATRA	0.8	N/A
RD 2.5µM GSK	0.4	N/A
RD 5µM GSK	0	N/A
RD 2.5µM A+G	0.4	N/A
RD 2.5 A + 5 G	0.1	N/A	one spheroid plus tiny fragment

### Sheet: MHC Staining
Table S1C - Immunohistochemical staining for Myosin Heavy Chain (MHC) in RH30 and RD RMS spheroids
	PROF Kelsey
MHC	% positive	Intensity	Comment
RH30 DMSO	0	0
RH30 2.5µM ATRA	0	0
RH30 2.5µM GSK343	0	0
RH30 5µM GSK343	0	0
RH30 2.5µM A+G	0	0
RH30 2.5µM A + 5µM G	0	0
RD DMSO			nuclear staining in some places ?non specific
RD 2.5µM ATRA	0	0
RD 2.5µM GSK	0.3	1+ / 2++	weak to moderate, variable
RD 5µM GSK	0.2	1+	very occasional cell stonger - 2++
RD 2.5µM ATRA+GSK343	0.1	1+ / 2++	variable staining
RD 2.5µM ATRA + 5µM GSK343	0.2	1+ / 2++

### Sheet: Myogenin Staining
Table S1D - Immunohistochemical staining for Myogenin in RH30 and RD RMS spheroids
	PROF Kelsey
Myogenin	% positive	Intensity	Comment
RH30 DMSO	20-30%	2++ / 3+++
RH30 2.5µM ATRA	0.3	3+++	peripheral rim negative thick section
RH30 2.5µM GSK343	0.2	2++ / 3+++	peripheral rim negative
RH30 5µM GSK343	0.1	3+++
RH30 2.5µM A+G	10-20%	2++	varies from spheroid to spheroid (%)
RH30 2.5µM A + 5µM G			failed / neg
RD DMSO	0.4	3+++
RD 2.5µM ATRA	0.4	3+++	Periphery positive
RD 2.5µM GSK	0.1	2++ / 3+++
RD 5µM GSK	0.2	3+++
RD 2.5µM ATRA+GSK343	0.3	3+++
RD 2.5µM ATRA + 5µM GSK343	<10%	2++

### Sheet: CC3 Staining
Table S1E - Immunohistochemical staining for Cleaved Caspase 3 in RH30 and RD RMS spheroids
	PROF Kelsey
Cleaved Caspase 3	% positive	Intensity	Comment
RH30 DMSO	0.01	N/A	cytoplasm staining
RH30 2.5µM ATRA	0.03	N/A	cytoplasmic and nuclear in one cell
RH30 2.5µM GSK343	0.05	N/A	cytoplasmic and nuclear
RH30 5µM GSK343	0.05	N/A	cytoplasmic and nuclear
RH30 2.5µM A+G	0.01	N/A	limited material weak cytoplasmic
RH30 2.5µM A + 5µM G	0.02	N/A	cytoplasmic
RD DMSO	0.03	N/A	cytoplasmic weak
RD 2.5µM ATRA	0.01	N/A	weak cytoplasmic
RD 2.5µM GSK	<1%	N/A	weak cytoplasmic
RD 5µM GSK	0.02	N/A	cytoplasm
RD 2.5µM ATRA+GSK343	0.03	N/A	cytoplasmic
RD 2.5µM ATRA + 5µM GSK343	0.02	N/A	limited material, one spheroid plus part of spheroid. Cytoplasmic

### Sheet: HE
Table S1F - Differentiation status determined from haematoxylin and eosin staining of RH30 and RD RMS spheroids
	Differentiation
H & E
RH30 DMSO	multinucleated cells anaplasia: -occasional cell -atypical mitoses	Occasional cells with ↑cytoplasm + eccentric nuclei - <1% differentiation
RH30 2.5µM ATRA	multinucleated cells hyperchromatic enlarged nuclei	same as above Occasional differentiated cell
RH30 2.5µM GSK343	Central necrosis (6/8)	few differentiated cells - as above
RH30 5µM GSK343	Central necrosis (4/8)	few differentiated cells - as above multipolar mitoses - anaplasia- occasional cells
RH30 2.5µM A+G	?gauze or fibre in one spheroid no necrosis	differentiation as above
RH30 2.5µM A + 5µM G	very little tissue	look less differentiated but ?due to size of sample, big nuclei, little cytoplasm
RD DMSO	Pigmented acellular material central necrosis (4/5+)	Occasional differentiated cells
RD 2.5µM ATRA	Central necrosis (1/3)	differentiated more than DMSO
RD 2.5µM GSK	Patchy necrosis/apoptosis (3/6)	differentiated- more than ATRA - more than DMSO
RD 5µM GSK	not marked apoptosis	Lots of differentiation, >60%, more than previous
RD 2.5µM A+G	Occasional single cell necrosis/apoptosis	20% differentiated, less than previous, more than DMSO + ATRA
RD 2.5 A + 5 G	More single cell apoptosis	Lots of differentiation >60% Like 5µM GSK
